# Zinc-finger proteins with a co-opted capsid domain anchor nucleosomes over transposon sequences

**DOI:** 10.1101/2025.03.03.638093

**Authors:** Wayo Matsushima, Julien Duc, Shaoline Sheppard, Cyril Pulver, Delphine Grun, Sandra Offner, Charlène Raclot, Evarist Planet, Didier Trono

## Abstract

Transposable elements (TEs) are frequently co-opted as *cis*-regulatory sequences that govern multiple aspects of host biology. The regulatory activity of these domesticated sequences are controlled by host factors, notably KRAB domain-containing zinc-finger proteins (KZFPs) in tetrapods. Here, we report that SCAN domain-containing zinc-finger proteins (SZFPs), which originally arose through capture of a retroviral capsid domain by a KZFP gene, have expanded and diversified their DNA recognition specificity to bind distinct TE subfamilies. We further demonstrate that SZFPs anchor nucleosomes at their target sites, and that their depletion leads to global shifts of nucleosomes away from underlying TE-derived sequences, occasionally accompanied by a gain of enhancer-associated chromatin states. Thus, SZFPs represent a novel layer of chromatin regulation centered on rapidly evolving TE-derived regulatory sequences.
