## Supplementary material for "Zinc-finger proteins with a co-opted capsid domain anchor nucleosomes over transposon sequences": Data S1

Experiment target	File accession
ZNF436-human	ENCFF318ZUN
ZNF695-human	ENCFF493LZB
ATF4-human	ENCFF250MUC
DLX4-human	ENCFF832DBU
TCFL5-human	ENCFF410SWS
REST-human	ENCFF118ECK
ZBTB9-human	ENCFF588CXX
ZFP1-human	ENCFF795AWO
JUNB-human	ENCFF932KRN
HMG20A-human	ENCFF118ATD
ZNF347-human	ENCFF843NBV
ZNF212-human	ENCFF435MHH
NFYA-human	ENCFF908HSL
RAD21-human	ENCFF330SHG
CGGBP1-human	ENCFF771XZZ
ZFP30-human	ENCFF141HPL
THAP12-human	ENCFF206LMB
ZBTB11-human	ENCFF227HVU
ZHX1-human	ENCFF175YPM
MAX-human	ENCFF171FVU
SMC3-human	ENCFF289LLT
ATF7-human	ENCFF951BFN
JUN-human	ENCFF190CGV
HCFC1-human	ENCFF139FMU
GATA1-human	ENCFF657CTC
SMARCA4-human	ENCFF486QCV
RCOR1-human	ENCFF627PLM
TBL1XR1-human	ENCFF034SWM
FOXA3-human	ENCFF504WWL
TBPL1-human	ENCFF927NEU
NRF1-human	ENCFF410RJD
ZMIZ1-human	ENCFF881DAT
NFYB-human	ENCFF718ZFY
ZNF277-human	ENCFF382QUI
ARID3A-human	ENCFF891OQP
ZNF354C-human	ENCFF604RBX
POLR2AphosphoS2-human	ENCFF950YZE
MAFF-human	ENCFF119AHD
JUND-human	ENCFF306SZL
BACH1-human	ENCFF026BDA
ZC3H11A-human	ENCFF528SIV
MYC-human	ENCFF608CXN
CEBPZ-human	ENCFF588GNU
GTF2F1-human	ENCFF075BRS
POLR3G-human	ENCFF307GHJ
ZMIZ1-human	ENCFF316IYH
CEBPB-human	ENCFF882ARK
SMARCB1-human	ENCFF217LXF
SREBF1-human	ENCFF029RBI
RUNX1-human	ENCFF374EFU
TAL1-human	ENCFF852ZRK
TBP-human	ENCFF370YGS
POLR2A-human	ENCFF921FKB
MAFK-human	ENCFF439TJM
CUX1-human	ENCFF838GFC
ZNF384-human	ENCFF864XZP
TBL1XR1-human	ENCFF967URJ
CTCF-human	ENCFF660GHM
NRF1-human	ENCFF762CYI
SP1-human	ENCFF553GPK
USF2-human	ENCFF744HVD
MTA2-human	ENCFF080IBW
BHLHE40-human	ENCFF154IVU
MLLT1-human	ENCFF355OYM
ZEB2-human	ENCFF242AOL
E2F1-human	ENCFF053HPQ
ZNF282-human	ENCFF110GDP
MAZ-human	ENCFF837NNR
NCOR1-human	ENCFF321NXM
ATF2-human	ENCFF192ASP
FOXM1-human	ENCFF711ZED
NR2F1-human	ENCFF746GDG
L3MBTL2-human	ENCFF063NIH
SOX6-human	ENCFF125GZU
NFATC3-human	ENCFF972OBR
ZEB2-human	ENCFF475CIS
MEIS2-human	ENCFF861ZJL
HDGF-human	ENCFF633XFQ
ATF4-human	ENCFF086TAD
POLR2AphosphoS2-human	ENCFF951KHS
RFX5-human	ENCFF661EUX
UBTF-human	ENCFF568ZPW
NEUROD1-human	ENCFF625QHR
BMI1-human	ENCFF600KEF
SUZ12-human	ENCFF889QYR
CREB3L1-human	ENCFF118GMS
SMAD1-human	ENCFF120PGJ
ETV6-human	ENCFF584QFY
MXI1-human	ENCFF068IGH
POU5F1-human	ENCFF724DNU
IRF2-human	ENCFF559ODJ
UBTF-human	ENCFF326CIT
EP300-human	ENCFF702XPO
REST-human	ENCFF761YYL
EP300-human	ENCFF821MKR
STAT5B-human	ENCFF122FTW
DDX20-human	ENCFF746TUQ
ZNF449-human	ENCFF443BGE
ESRRA-human	ENCFF588QRH
MTF1-human	ENCFF478MAJ
NRF1-human	ENCFF777PKJ
ZNF257-human	ENCFF738IQL
ZNF699-human	ENCFF854SNX
ZNF707-human	ENCFF959ZKZ
MYNN-human	ENCFF603EAX
ZNF398-human	ENCFF380KJB
ZNF140-human	ENCFF207XCM
ZBTB34-human	ENCFF683VXW
HSF4-human	ENCFF023JGT
MITF-human	ENCFF076GSK
HDAC1-human	ENCFF245OJC
DPF2-human	ENCFF542HJS
NBN-human	ENCFF670POK
ZBTB17-human	ENCFF292HSS
TEAD1-human	ENCFF692HUD
ZNF778-human	ENCFF165JQS
ARID4B-human	ENCFF528IDR
ZNF561-human	ENCFF701RWL
SMAD3-human	ENCFF718DSJ
FOXO4-human	ENCFF750AGR
ZNF586-human	ENCFF887ZDT
RAD21-human	ENCFF057JFH
ERF-human	ENCFF462ZIG
ID3-human	ENCFF794SCQ
SNAPC5-human	ENCFF656THP
ZNF281-human	ENCFF648ORA
CHCHD3-human	ENCFF645IVF
PPARD-human	ENCFF893YKY
IFI16-human	ENCFF518SJY
KLF10-human	ENCFF142ZTD
ZSCAN32-human	ENCFF537HHU
KDM2B-human	ENCFF702THZ
CHD2-human	ENCFF947AEO
SMAD4-human	ENCFF232ZHD
ELK1-human	ENCFF715WGN
RCOR1-human	ENCFF224YBQ
TCF15-human	ENCFF415MKA
KDM1A-human	ENCFF346UGW
COPS2-human	ENCFF942JZR
KLF1-human	ENCFF674KVR
SLC30A9-human	ENCFF441QXF
SMARCA4-human	ENCFF793FMG
THRA-human	ENCFF992HUS
MXD1-human	ENCFF559MTF
CDC5L-human	ENCFF408RSJ
RAD51-human	ENCFF536WBT
POLR2B-human	ENCFF821QOS
DEAF1-human	ENCFF030AXK
ZNF75A-human	ENCFF307UZC
ELK3-human	ENCFF198NGY
ZNF57-human	ENCFF945IST
TFE3-human	ENCFF592NJN
TFCP2-human	ENCFF392MAR
MAZ-human	ENCFF389FLV
ZBTB40-human	ENCFF624PTB
TAL1-human	ENCFF101DBG
NFE2L1-human	ENCFF366XDW
HINFP-human	ENCFF826QOG
PTRF-human	ENCFF491UBF
TSC22D4-human	ENCFF705SFR
CEBPB-human	ENCFF712ZNR
KLF13-human	ENCFF453MMH
DDX20-human	ENCFF748EAO
ZNF24-human	ENCFF649OPX
IKZF1-human	ENCFF711ILQ
YBX1-human	ENCFF286IPW
MLLT1-human	ENCFF556MUV
HES1-human	ENCFF671ZGP
PKNOX1-human	ENCFF099RDJ
ASH1L-human	ENCFF553IUR
FOXK2-human	ENCFF702AQS
HDGF-human	ENCFF621FPC
TARDBP-human	ENCFF986BYT
RFX1-human	ENCFF820GPR
ZNF24-human	ENCFF225GCF
SNIP1-human	ENCFF020XNM
E2F8-human	ENCFF925GLW
ELF4-human	ENCFF616FCV
SKIL-human	ENCFF067KCK
NCOA1-human	ENCFF514WJW
LEF1-human	ENCFF591TLJ
SMAD2-human	ENCFF730QQD
RNF2-human	ENCFF409SDU
SIN3A-human	ENCFF469KAH
ZKSCAN1-human	ENCFF560UGR
ZFP36-human	ENCFF839GAS
ID3-human	ENCFF375SIS
TCF7L2-human	ENCFF732ZNB
ZNF24-human	ENCFF268YOM
MTA2-human	ENCFF478LQC
PYGO2-human	ENCFF335VOJ
RLF-human	ENCFF752VQB
ZNF215-human	ENCFF922RHM
ZNF764-human	ENCFF049MDN
RREB1-human	ENCFF057RJK
BCLAF1-human	ENCFF725JXZ
ARNT-human	ENCFF553BVI
ZNF717-human	ENCFF159END
ZNF239-human	ENCFF569TJP
E4F1-human	ENCFF683WRK
FOXK2-human	ENCFF768QMM
ZBTB33-human	ENCFF917RIN
CTBP1-human	ENCFF782PIZ
DPF2-human	ENCFF716PXH
GTF2A2-human	ENCFF920CRL
NFE2-human	ENCFF023IFO
POLR2H-human	ENCFF084KHS
C11orf30-human	ENCFF038WQY
NR3C1-human	ENCFF960SMD
EP400-human	ENCFF167CQF
ELF1-human	ENCFF350OMH
ZNF830-human	ENCFF150ZBY
ELF2-human	ENCFF695PDY
NCOA1-human	ENCFF660DEP
CAMTA2-human	ENCFF123IHX
NFRKB-human	ENCFF057NNR
OTX1-human	ENCFF245JPK
THRB-human	ENCFF906PUB
MECOM-human	ENCFF188PLS
ZNF3-human	ENCFF798AFV
MYC-human	ENCFF114VAI
ZNF318-human	ENCFF545WAL
DIDO1-human	ENCFF928BHE
BRD9-human	ENCFF775WSL
ZNF84-human	ENCFF014HYS
PHTF2-human	ENCFF130WQT
DDIT3-human	ENCFF869RFC
TEAD2-human	ENCFF209WPT
GABPB2-human	ENCFF103YZQ
MAFG-human	ENCFF493DXA
CREB5-human	ENCFF875JMR
IRF9-human	ENCFF724CHN
ILK-human	ENCFF143MEF
ZBTB5-human	ENCFF460GXA
LARP7-human	ENCFF304PQQ
TRIP13-human	ENCFF955QCD
ARNT-human	ENCFF075OIT
ZNF79-human	ENCFF670RLH
MCM2-human	ENCFF239WEU
NCOR1-human	ENCFF898CGY
ZNF639-human	ENCFF217EJG
TRIM28-human	ENCFF770JQM
BCOR-human	ENCFF124FTW
NKRF-human	ENCFF068MGV
NR0B1-human	ENCFF931LUC
ZNF639-human	ENCFF669VJB
ZNF407-human	ENCFF255HEF
MCM2-human	ENCFF147IAH
KAT8-human	ENCFF113LBV
POLR2A-human	ENCFF842JME
ARID1B-human	ENCFF879NTL
MCM7-human	ENCFF674ZQI
HDAC1-human	ENCFF507QLB
MCM5-human	ENCFF344LTH
GATAD2A-human	ENCFF295YRT
CEBPG-human	ENCFF456USL
EGR1-human	ENCFF136DDO
PHF20-human	ENCFF053PDX
DACH1-human	ENCFF729DNM
RNF2-human	ENCFF408XPG
PRDM10-human	ENCFF405BKB
ZSCAN29-human	ENCFF407STM
ZNF280A-human	ENCFF932ZCO
GTF2F1-human	ENCFF837ZJJ
XRCC3-human	ENCFF137OGC
RNF2-human	ENCFF271MJE
KDM4B-human	ENCFF928UFW
ATF3-human	ENCFF107DBQ
TAF7-human	ENCFF199CQK
ZNF318-human	ENCFF990SFN
PYGO2-human	ENCFF232TVE
IRF1-human	ENCFF557FUM
ATF1-human	ENCFF627RSK
ZNF24-human	ENCFF683VTL
PATZ1-human	ENCFF743JJF
GMEB1-human	ENCFF365ETH
ZBTB2-human	ENCFF209DVO
ZNF184-human	ENCFF058VGZ
DNMT1-human	ENCFF412WOK
NFXL1-human	ENCFF341CNM
NCOA2-human	ENCFF057SID
ZBTB5-human	ENCFF079EGS
MNT-human	ENCFF986SXD
BRCA1-human	ENCFF258GDS
NFIC-human	ENCFF169MAE
CC2D1A-human	ENCFF156GHD
CHAMP1-human	ENCFF541VYN
ZNF174-human	ENCFF822FXR
PTTG1-human	ENCFF918BZG
BCLAF1-human	ENCFF941SRW
HDAC8-human	ENCFF566PEY
SMARCE1-human	ENCFF148YMC
GABPB1-human	ENCFF764HIS
EGR1-human	ENCFF640AKG
MIER1-human	ENCFF562XKK
RELA-human	ENCFF936WES
YBX3-human	ENCFF877ZKU
ZBTB8A-human	ENCFF589EVD
ZBTB8A-human	ENCFF328SSL
ZBTB8A-human	ENCFF423CWQ
NCOA1-human	ENCFF904YZI
E2F7-human	ENCFF938ZPZ
NUFIP1-human	ENCFF669RLC
SMARCA4-human	ENCFF267OGF
CBFA2T2-human	ENCFF543GET
ZFP91-human	ENCFF835PDO
LEF1-human	ENCFF689HWD
ZNF316-human	ENCFF451AEQ
TOE1-human	ENCFF563WUP
MGA-human	ENCFF524ZER
TCF12-human	ENCFF504PFQ
MCM7-human	ENCFF239OHL
POLR2A-human	ENCFF355MNE
ZC3H8-human	ENCFF230DZT
ZNF184-human	ENCFF266FUJ
TRIM24-human	ENCFF527MLG
MYBL2-human	ENCFF637PFI
SMARCC2-human	ENCFF908MWB
ZNF740-human	ENCFF004YCK
ZNF830-human	ENCFF672NBD
PBX2-human	ENCFF345BUG
HDAC1-human	ENCFF432KJA
NR2C1-human	ENCFF469ZBB
ZNF354B-human	ENCFF649UCX
ZNF41-human	ENCFF629EAD
ZNF23-human	ENCFF063VRD
ETV1-human	ENCFF065RZP
ZNF507-human	ENCFF072JDK
HOMEZ-human	ENCFF601LMD
TBX18-human	ENCFF405EGZ
ESRRB-human	ENCFF106ECV
ARNT-human	ENCFF728ITJ
PHB2-human	ENCFF785QJM
NFIX-human	ENCFF726LLI
ZNF76-human	ENCFF305XQM
MNT-human	ENCFF461QQT
HIVEP1-human	ENCFF449JMB
ZNF77-human	ENCFF809JNC
DMBX1-human	ENCFF359ZQQ
TRIM25-human	ENCFF574LAO
TRIM25-human	ENCFF514DDG
TRIM25-human	ENCFF448LKL
ETS2-human	ENCFF772QLT
HLTF-human	ENCFF614IBI
RFX1-human	ENCFF768VRG
MCM7-human	ENCFF519LSA
ZNF512-human	ENCFF184IOY
ZKSCAN3-human	ENCFF697DRN
ZBTB12-human	ENCFF830MTX
NCOR1-human	ENCFF836PGX
HDAC3-human	ENCFF775PIY
TAF9B-human	ENCFF432HRL
MNT-human	ENCFF440AQF
AFF1-human	ENCFF674XTY
ZBTB26-human	ENCFF435SNP
ZSCAN29-human	ENCFF151WYQ
TCF12-human	ENCFF808QUD
NFRKB-human	ENCFF321LMQ
TRIM24-human	ENCFF597YMB
ZNF668-human	ENCFF885HJI
SMARCA5-human	ENCFF722RWS
RNF219-human	ENCFF417FFL
ZNF518B-human	ENCFF096AYV
MCM3-human	ENCFF583XAW
CSDE1-human	ENCFF746OAD
THAP7-human	ENCFF372YFU
ZNF407-human	ENCFF015FXW
CSDE1-human	ENCFF079ERC
HBP1-human	ENCFF681YLP
SUPT5H-human	ENCFF738XMN
ILF3-human	ENCFF382CUT
MCM5-human	ENCFF282KHW
NR2C1-human	ENCFF199GFU
KDM1A-human	ENCFF829FZW
NCOA2-human	ENCFF872RQG
ZZZ3-human	ENCFF797VEK
CREB3-human	ENCFF950IYB
NR4A1-human	ENCFF852ZIK
HDAC2-human	ENCFF652ZZF
IKZF1-human	ENCFF637SIR
NCOA6-human	ENCFF996OEL
CHAMP1-human	ENCFF515GUE
ATF3-human	ENCFF556SMM
E2F1-human	ENCFF104VFF
ZNF830-human	ENCFF896IUI
MEF2D-human	ENCFF242ULW
EWSR1-human	ENCFF924FYI
ZNF253-human	ENCFF019NGO
THRAP3-human	ENCFF067FJF
FOXA1-human	ENCFF497OQD
ZC3H8-human	ENCFF045AOZ
ZNF316-human	ENCFF840SLB
PHB-human	ENCFF424OWM
TFAM-human	ENCFF269PAM
NONO-human	ENCFF318GYM
AFF1-human	ENCFF195YGC
NCOA4-human	ENCFF067BCD
HEY1-human	ENCFF180KAV
CXXC5-human	ENCFF798LLI
ZNF408-human	ENCFF207MLR
ZNF324-human	ENCFF265MQC
ZNF354B-human	ENCFF712NHB
HDAC2-human	ENCFF150FJT
EHMT2-human	ENCFF189OHQ
ZNF700-human	ENCFF208OME
ZNF785-human	ENCFF352NGK
SIN3B-human	ENCFF257NOX
NFATC3-human	ENCFF778UHP
NR4A1-human	ENCFF137TCL
ZNF397-human	ENCFF193BGB
ZNF311-human	ENCFF080KWE
ZNF507-human	ENCFF878SVX
ZNF655-human	ENCFF156EZP
ZNF133-human	ENCFF810OHB
ARID2-human	ENCFF913WRW
CBFA2T3-human	ENCFF082DOH
GMEB1-human	ENCFF863WFD
ZBTB11-human	ENCFF539GWU
E4F1-human	ENCFF439KTZ
GTF2I-human	ENCFF866OZW
ELF4-human	ENCFF832HNJ
MBD1-human	ENCFF313VEF
TRIM25-human	ENCFF110HVI
ZNF592-human	ENCFF847QJI
NR3C1-human	ENCFF961ADR
KHSRP-human	ENCFF525XXS
GATAD2B-human	ENCFF388KGW
ZNF280B-human	ENCFF253UAF
NR2F6-human	ENCFF647RGI
RHOXF2B-human	ENCFF727JXN
ZFPM2-human	ENCFF549NPY
SRF-human	ENCFF716OTE
NFXL1-human	ENCFF201WFM
MLX-human	ENCFF171ZNN
HOXB6-human	ENCFF285MHB
MTA1-human	ENCFF058ZHN
RFX7-human	ENCFF774NZZ
ZNF780A-human	ENCFF794OSY
RBPJ-human	ENCFF691JZW
BCL6-human	ENCFF941EDY
KLF6-human	ENCFF563ZJM
ZNF551-human	ENCFF913YMX
ARHGAP35-human	ENCFF952WKN
ZNF444-human	ENCFF295XCB
TSHZ1-human	ENCFF144ZLB
ZNF134-human	ENCFF169AWH
ZNF696-human	ENCFF899BJR
ZNF165-human	ENCFF169QYL
ZNF445-human	ENCFF416TFM
CLOCK-human	ENCFF648UJW
ZNF583-human	ENCFF053ABJ
HMG20B-human	ENCFF099OSI
E2F3-human	ENCFF710UAZ
ARID3B-human	ENCFF270TSN
ZNF319-human	ENCFF873VFI
MTA3-human	ENCFF280AIK
RB1-human	ENCFF479SOJ
PHF21A-human	ENCFF215JWS
